# BLASE: Bulk Linkage Analysis for Single Cell Experiments - Teasing Out the Secrets of Bulk Transcriptomics with Trajectory Analysis

**DOI:** 10.1101/2025.09.03.673925

**Authors:** Andrew McCluskey, Toby Kettlewell, Adrian M. Smith, Rhiannon Kundu, David A. Gunn, Thomas D. Otto

**Affiliations:** School of Infection and Immunity, University of Glasgow, Glasgow, UK; School of Mathematics and Statistics, University of Glasgow, Glasgow, UK; Unilever R&D, Colworth Science Park, Bedford, UK; Unilever R&D, King’s College London, London, UK; LPHI, CNRS, INSERM, Université de Montpellier, Montpellier, France; Bernhard Nocht Institute for Tropical Medicine, Hamburg, Germany; University of Hamburg, Hamburg, Germany

## Abstract

1

**Motivation:** scRNA-seq experiments can capture cell process trajectories. Bulk RNA-seq is more practical, however does not have the granularity to elucidate cell-type specific trajectories. Deconvolution methods can estimate cell-types in RNA-seq data, but there is a need for methods characterising their pseudotime.

**Results:** We show that our method, BLASE, can identify the progress of an RNA-seq sample through a trajectory in a scRNA-seq reference.

**Conclusion:** BLASE can be used to a) annotate scRNA-seq data from existing RNA-seq, b) identify progress of RNA-seq data through a process based on scRNA-seq data, and c) be used to correct developmental differences in RNA-seq differential expression analysis.
