## Supplemental File 1 for "BLASE: Bulk Linkage Analysis for Single Cell Experiments - Teasing Out the Secrets of Bulk Transcriptomics with Trajectory Analysis"

GO.ID	Term	Annotated	Significant	Expected	FisherTest
GO:0044409	symbiont entry into host	108	57	11.52	4.4e-29
GO:0048870	cell motility	38	18	4.05	9e-09
GO:0044419	biological process involved in interspecies intera...	355	71	37.88	1.4e-08
GO:0044403	biological process involved in symbiotic interacti...	351	70	37.45	2.1e-08
GO:0051701	biological process involved in interaction with ho...	351	70	37.45	2.1e-08
GO:0035891	exit from host cell	30	14	3.2	5.5e-07
GO:0030048	actin filament-based movement	9	7	0.96	4.4e-06
GO:0007015	actin filament organization	19	10	2.03	6.3e-06
GO:0030029	actin filament-based process	20	10	2.13	1.1e-05
GO:0030036	actin cytoskeleton organization	20	10	2.13	1.1e-05
GO:0097435	supramolecular fiber organization	32	12	3.41	5.5e-05
GO:0036211	protein modification process	309	54	32.97	7.9e-05
GO:0016310	phosphorylation	117	26	12.48	0.00016
GO:0030705	cytoskeleton-dependent intracellular transport	10	6	1.07	2e-04
GO:0006468	protein phosphorylation	113	25	12.06	0.00023
GO:0018105	peptidyl-serine phosphorylation	18	8	1.92	0.00026
GO:0018209	peptidyl-serine modification	18	8	1.92	0.00026
GO:0006793	phosphorus metabolic process	332	55	35.42	3e-04
GO:0051248	negative regulation of protein metabolic process	15	7	1.6	0.00044
GO:0006796	phosphate-containing compound metabolic process	330	54	35.21	0.00047
GO:0046473	phosphatidic acid metabolic process	3	3	0.32	0.0012
GO:0060327	cytoplasmic actin-based contraction involved in ce...	3	3	0.32	0.0012
GO:0070252	actin-mediated cell contraction	3	3	0.32	0.0012
GO:0046777	protein autophosphorylation	13	6	1.39	0.00126
GO:0030050	vesicle transport along actin filament	6	4	0.64	0.0016
GO:0099515	actin filament-based transport	6	4	0.64	0.0016
GO:0007010	cytoskeleton organization	81	18	8.64	0.00164
GO:0009410	response to xenobiotic stimulus	154	28	16.43	0.00268
GO:0099518	vesicle cytoskeletal trafficking	7	4	0.75	0.00342
GO:0048856	anatomical structure development	12	5	1.28	0.00562
GO:0051648	vesicle localization	12	5	1.28	0.00562
GO:0051650	establishment of vesicle localization	12	5	1.28	0.00562
GO:0018193	peptidyl-amino acid modification	79	16	8.43	0.00773
GO:0043412	macromolecule modification	384	55	40.97	0.00963
GO:0046486	glycerolipid metabolic process	48	11	5.12	0.01026
GO:0030154	cell differentiation	9	4	0.96	0.01035
GO:0048869	cellular developmental process	9	4	0.96	0.01035
GO:0006509	membrane protein ectodomain proteolysis	2	2	0.21	0.01135
GO:0006654	phosphatidic acid biosynthetic process	2	2	0.21	0.01135
GO:0006865	amino acid transport	2	2	0.21	0.01135
GO:0009395	phospholipid catabolic process	2	2	0.21	0.01135
GO:0046475	glycerophospholipid catabolic process	2	2	0.21	0.01135
GO:0071976	cell gliding	14	5	1.49	0.01187
GO:0042221	response to chemical	180	29	19.2	0.01322
GO:0006650	glycerophospholipid metabolic process	44	10	4.69	0.01498
GO:0035556	intracellular signal transduction	92	17	9.82	0.01538
GO:0008154	actin polymerization or depolymerization	10	4	1.07	0.01583
GO:0017148	negative regulation of translation	10	4	1.07	0.01583
GO:0007154	cell communication	122	21	13.02	0.01654
GO:0007165	signal transduction	122	21	13.02	0.01654
GO:0023052	signaling	122	21	13.02	0.01654
GO:0005975	carbohydrate metabolic process	39	9	4.16	0.01868
GO:0030162	regulation of proteolysis	6	3	0.64	0.01881
GO:0032502	developmental process	21	6	2.24	0.01902
GO:0006644	phospholipid metabolic process	61	12	6.51	0.02475
GO:0016311	dephosphorylation	35	8	3.73	0.02748
GO:0006470	protein dephosphorylation	23	6	2.45	0.0295
GO:0010639	negative regulation of organelle organization	7	3	0.75	0.03035
GO:0031399	regulation of protein modification process	12	4	1.28	0.03143
GO:0006071	glycerol metabolic process	3	2	0.32	0.03164
GO:0006537	glutamate biosynthetic process	3	2	0.32	0.03164
GO:0019400	alditol metabolic process	3	2	0.32	0.03164
GO:0019405	alditol catabolic process	3	2	0.32	0.03164
GO:0019563	glycerol catabolic process	3	2	0.32	0.03164
GO:0021700	developmental maturation	3	2	0.32	0.03164
GO:0033619	membrane protein proteolysis	3	2	0.32	0.03164
GO:0046174	polyol catabolic process	3	2	0.32	0.03164
GO:0048469	cell maturation	3	2	0.32	0.03164
GO:0071695	anatomical structure maturation	3	2	0.32	0.03164
GO:2001251	negative regulation of chromosome organization	3	2	0.32	0.03164
GO:0015748	organophosphate ester transport	13	4	1.39	0.04168
GO:0051129	negative regulation of cellular component organiza...	8	3	0.85	0.0448
