## Supplemental File 3 for "BLASE: Bulk Linkage Analysis for Single Cell Experiments - Teasing Out the Secrets of Bulk Transcriptomics with Trajectory Analysis"

GO_ID	Term	Uncorrected.Fisher	Corrected.Fisher
GO:0023052	symbiont entry into host	NA	2.4e-05
GO:0007165	cellular lipid metabolic process	0.07582	0.0043
GO:0033619	organophosphate metabolic process	0.17958	0.0052
GO:0016310	lipid metabolic process	0.06255	0.0077
GO:0051336	glycerolipid metabolic process	0.09408	0.0095
GO:0046486	establishment of localization	0.11195	0.0127
GO:0030258	vesicle docking	0.05455	0.0133
GO:1903825	regulation of hydrolase activity	0.05455	0.0133
GO:0140056	regulation of catalytic activity	0.08447	0.0154
GO:0045017	import into cell	0.08447	0.0154
GO:0050790	localization	0.10232	0.0172
GO:0051129	membrane docking	0.07506	0.019
GO:0008654	organelle localization by membrane tethering	0.07506	0.019
GO:0051234	establishment of localization in cell	0.14101	0.0225
GO:0051649	membrane fusion	0.12299	0.0242
GO:0051648	lipid modification	0.06787	0.0251
GO:0019637	activation of GTPase activity	0.06787	0.0251
GO:0051301	transport	0.31474	0.0287
GO:0018105	immune system process	0.12428	0.0338
GO:0048278	glycerophospholipid biosynthetic process	0.1676	0.0355
GO:0008610	regulation of molecular function	0.1676	0.0355
GO:0030041	lipid biosynthetic process	0.16566	0.0362
GO:0051205	phospholipid biosynthetic process	0.21427	0.0371
GO:0006810	organic acid transmembrane transport	0.10467	0.0401
GO:0044409	carboxylic acid transmembrane transport	0.10467	0.0401
GO:0006629	intracellular transport	0.19177	0.041
GO:0098609	glycerolipid biosynthetic process	0.19178	0.0421
GO:0051179	cell division	0.0091	0.0572
GO:0018231	actin filament-based movement	0.00011	0.0575
GO:0090630	anatomical structure development	0.02319	0.0575
GO:0065009	cell gliding	0.02319	0.0575
GO:0071976	peptidyl-cysteine modification	0.03719	0.0769
GO:0006470	peptidyl-L-cysteine S-palmitoylation	0.03719	0.0769
GO:0010639	peptidyl-S-diacylglycerol-L-cysteine biosynthetic ...	0.03719	0.0769
GO:0031667	protein palmitoylation	0.03719	0.0769
GO:1905039	vesicle localization	0.03719	0.0769
GO:0061025	establishment of vesicle localization	0.03719	0.0769
GO:0046907	cell-cell adhesion	0.04064	0.0841
GO:0030154	dephosphorylation	0.02354	0.0951
GO:0006468	membrane protein ectodomain proteolysis	0.01324	0.1315
GO:0060327	cyclic nucleotide metabolic process	0.01324	0.1315
GO:0018230	actin filament polymerization	0.01324	0.1315
GO:0048856	peptidyl-serine phosphorylation	5.4e-05	0.169
GO:0016311	peptidyl-serine modification	5.4e-05	0.169
GO:0007154	membrane protein proteolysis	0.0367	0.1907
GO:0048869	peptidyl-amino acid modification	0.02311	0.2501
GO:0030048	protein dephosphorylation	0.02918	0.2979
GO:0018345	cell differentiation	0.02319	0.3453
GO:0022406	cellular developmental process	0.02319	0.3453
GO:0018209	protein phosphorylation	0.0045	0.4775
GO:0018193	phosphorylation	0.0088	0.5375
GO:0006509	cell communication	0.03924	0.8943
GO:0009187	signal transduction	0.03924	0.8943
GO:0018198	signaling	0.03924	0.8943
GO:0070252	negative regulation of organelle organization	0.0367	1
GO:0051650	response to nutrient levels	0.0367	1
GO:0044255	negative regulation of cellular component organiza...	0.0367	1
GO:0098657	protein insertion into membrane	0.01324	1
GO:0002376	cytoplasmic actin-based contraction involved in ce...	0.01324	1
GO:0046474	actin-mediated cell contraction	0.01324	1
